# Paralogs and off-target sequences improve phylogenetic resolution in a densely-sampled study of the breadfruit genus (*Artocarpus*, Moraceae)

**DOI:** 10.1101/854232

**Authors:** Elliot M. Gardner, Matthew G. Johnson, Joan T. Pereira, Aida Shafreena Ahmad Puad, Deby Arifiani, Sahromi, Norman J. Wickett, Nyree J.C. Zerega

## Abstract

We present a 517-gene phylogenetic framework for the breadfruit genus *Artocarpus* (ca. 70 spp., Moraceae), making use of silica-dried leaves from recent fieldwork and herbarium specimens (some up to 106 years old) to achieve 96% taxon sampling. We explore issues relating to assembly, paralogous loci, partitions, and analysis method to reconstruct a phylogeny that is robust to variation in data and available tools. While codon partitioning did not result in any substantial topological differences, the inclusion of flanking non-coding sequence in analyses significantly increased the resolution of gene trees. We also found that increasing the size of datasets increased convergence between analysis methods but did not reduce gene tree conflict. We optimized the HybPiper targeted-enrichment sequence assembly pipeline for short sequences derived from degraded DNA extracted from museum specimens. While the subgenera of *Artocarpus* were monophyletic, revision is required at finer scales, particularly with respect to widespread species. We expect our results to provide a basis for further studies in *Artocarpus* and provide guidelines for future analyses of datasets based on target enrichment data, particularly those using sequences from both fresh and museum material, counseling careful attention to the potential of off-target sequences to improve resolution.

---

Reduced-representation methods such as target enrichment (HybSeq) have become important tools for phylogenetic studies, enabling high-throughput and cost-effective sequencing of hundreds of loci (Faircloth et al. 2012; Mandel et al. 2014; Weitemier et al. 2014). In this study, we employ HybSeq to investigate the breadfruit genus (*Artocarpus* J.R. Forst. & G. Forst., Moraceae), analyzing the utility of paralogs, partitioning, noncoding sequences, and herbarium specimens in reconstructing the most data-rich phylogeny of the genus to date.

HybSeq involves hybridizing a randomly-sheared sequencing library to bait sequences, typically exons from one or more taxa within or near the target clade. Researchers have employed HybSeq in studies ranging from deep phylogenetics (Prum et al. 2015; Liu et al. 2019) to within-species phylogeography (Villaverde et al. 2018). It is particularly useful for recovering sequences from museum specimens, because target enrichment is suitable for very small DNA fragments and can help overcome the presence of contaminating non-endogenous DNA (Staats et al. 2013; Buerki and Baker 2016; Hart et al. 2016; Brewer et al. 2019). However, making the most of HybSeq datasets, which can comprise hundreds of thousands of characters, requires careful attention to assembly and analysis methods, particularly for degraded DNA from museum specimens. This particularly true because divergent analysis methods can sometimes lead to divergent topologies, all with apparently high statistical support.

The mechanics of HybSeq frequently result in the recovery of non-targeted sequences such as paralogs similar to the target sequences (Hart et al. 2016; Johnson et al. 2016, 2019; Liu et al. 2019) and non-coding sequences flanking the target sequences (e.g. (Medina et al. 2019). Both were the case with HybSeq baits we previously developed for Moraceae phylogenetics (Gardner et al. 2016), many of which were represented as paralogous pairs in *Artocarpus* due to an ancient whole-genome duplication. In almost all cases they were diverged enough to sort and analyze separately (Johnson et al. 2016). The same targets also typically recovered a several-hundred bp “splash zone” of flanking non-coding sequences (Johnson et al., 2016). The impact of off-target by-catch on phylogenetic reconstruction remains unclear but has the potential to greatly increase the number of phylogenetically informative genes. However, analysis of mixed coding and non-coding sequences can make it difficult to ensure that exons are aligned in frame, particularly when frameshifts are present (Ranwez 2011), hampering partitioning of datasets by codon position. How these issues impact phylogenetic reconstruction remains unclear (Xi et al. 2012; Lanfear et al. 2014).

It is by now well understood that high bootstrap values obtained by concatenating all loci into a supermatrix should not be overinterpreted because near-perfect bootstrap support can mask substantial discordance among gene histories due to incomplete lineage sorting (Kubatko and Degnan 2007; Degnan and Rosenberg 2009; Sayyari and Mirarab 2016). Although there is an increased availability of efficient methods based on the multi-species coalescent model, clear results can be obscured if the underlying gene trees are uninformative (Smith et al. 2015; Sayyari et al. 2017). A major advantage of HybSeq over methods with short, anonymous loci, or large amounts of missing data, is that loci obtained via HybSeq are both long enough to generate single-gene phylogenies and subject to few enough missing taxa per locus for those single-gene phylogenies to be informative. These and other issues are explored below to develop a robust phylogenomic framework that will guide future work in *Artocarpus* and serve as a model for work in other systems.
