## Supplemental tables for "Paralogs and off-target sequences improve phylogenetic resolution in a densely-sampled study of the breadfruit genus (*Artocarpus*, Moraceae)": Table S1 - accessions.xlsx

### Sheet: accession_stats
Table S1. Accessions used in this study, showing Sample ID as it appears in trees (which in some cases needed to be chabged and may differ from the Sample ID), species ID (specie circumscriptions follow Berg et al. 2006, unless otherwise noted), collection number, year collected, herbarium where the specimen is deposited, paired reads, total genes assembled, mean assembled exon (CDS) length as a …
Sample ID	Species	Collection	Year	Herbarium	Silica-dried	Paired reads	Genes	Mean length	Filtered exons	Filtered introns
A_cf_dadah_AAW882	A. aff. dadah Miq. (sensu Jarrett 1960)1	AA W882	1991	L	no	1128530	505	0.890008	496	494
A_albobrunneus_AA2243	A. albobrunneus Berg	AA2243	2000	L	no	2247738	506	0.88231	494	488
A_altilis_V8_Afara	A. altilis (Parkinson) Fosberg, (sensu Zerega et al. 2005), (cultivar Afara)	NA	2000	NTBG*	yes	569289	524	0.952507	513	512
A_altilis_K7_UluFiti	A. altilis (Parkinson) Fosberg, (sensu Zerega et al. 2005), (cultivar Ulu fiti Samoan)	K7	2000	NTBG*	yes	298756	507	0.920889	499	499
A_altissimus_BB18789	A. altissimus (Miq.) J.J. Smith	bb. 18789	1934	L	no	266180	220	0.103112	123	38
A_altissimus_EG441	A. altissimus (Miq.) J.J. Smith	EG 441	2016	CHIC	yes	264953	459	0.817874	454	452
A_altissimus_Sinbu	A. altissimus (Miq.) J.J. Smith	Sinbu	2012	CHIC	no	1321878	508	0.890017	494	489
A_anisophyllus_NZ606	A. anisophyllus Miq.	NZ606	2013	CHIC	yes	483178	513	0.93148	505	504
A_annulatus_NZ985	A. annulatus Jarrett	NZ 985	2016	CHIC	yes	424910	491	0.874481	481	479
A_annulatus_S38722	A. annulatus Jarrett	S38722	1980	L	no	2395190	511	0.870531	498	457
A_blancoi_PPI12090	A. blancoi (Elmer) Merr. (sensu Jarrett 1959)2	PPI12090	1993	F	no	39728	85	0.0694865	0	0
A_blancoi_Ramos42018	A. blancoi (Elmer) Merr. (sensu Jarrett 1959)2	Ramos42018	1920	L	no	3336319	526	0.933861	514	502
A_brevipedunculatus_NZ814	A. brevipedunculatus (Jarrett) Berg	NZ814	2013	CHIC	yes	871713	515	0.936112	504	503
A_camansi_NTBG960576.001	A. camansi Blanco, (sensu Zerega et al. 2005), (Honduras)2	MV2	2000	NTBG*	yes	680211	517	0.943251	508	508
A_camansi_Philippines_M10	A. camansi Blanco, (sensu Zerega et al. 2005), (Philippines)2	M10	2000	NTBG*	yes	320554	510	0.924663	501	498
A_camansi_Kapiak_McB1	A. camansi Blanco, (sensu Zerega et al. 2005), (Papua New Guinea)2	McB1	2000	NTBG*	yes	615007	526	0.960571	515	513
A_aff_camansi_EG429	A. aff. camansi Blanco, (sensu Zerega et al. 2005), (Papua New Guinea)2	EG 429	2016	CHIC	yes	331998	507	0.916281	498	497
A_aff_scortechinii_Fuchs21347	A. aff. corneri Kochummen3	Fuchs21347	1963	K	no	149958	448	0.552469	429	135
A_aff_horridus_EG437	A. aff. horridus Jarrett2	EG 437	2016	CHIC	yes	903839	524	0.952617	513	513
A_aff_lacucha_NZ517	A. sp. nov.	NZ517	2012	CHIC	yes	1049840	511	0.909265	500	499
A_cf_pinnatisectus_PPI2376	A. cf. pinnatisectus Merr.2	PPI2376	1991	L	no	1873874	513	0.827049	498	395
A_aff_scortechinii_EG333	A. aff. scortechinii King3	EG 333	2016	CHIC	yes	484892	510	0.918921	502	501
A_sericicarpus_EG284	A. sericicarpus Jarrett	EG 284	2016	CHIC	yes	661689	523	0.947734	512	512
A_chama_NZ354	A. chama Buch.-Ham.	NZ354	2011	CHIC	yes	509944	517	0.935292	508	505
A_dadah_deWilde21278	A. dadah Miq. (sensu Jarrett 1960)1	deWilde21278	1991	L	no	39025	300	0.363273	287	119
A_dadah_NZ245	A. dadah Miq. (sensu Jarrett 1960)1	NZ245	2002	CHIC	yes	146089	489	0.840122	478	471
A_dadah_NZ694	A. dadah Miq. (sensu Jarrett 1960)1	NZ694	2013	CHIC	yes	432767	502	0.896401	490	490
A_dadah_NZ794	A. dadah Miq. (sensu Jarrett 1960)1	NZ794	2013	CHIC	yes	40900	387	0.605314	379	172
A_dadah_NZ894	A. dadah Miq. (sensu Jarrett 1960)1	NZ894	2013	CHIC	yes	1239155	510	0.897488	498	493
A_dadah_Sidiyasa3465	A. dadah Miq. (sensu Jarrett 1960)1	Sidiyasa3465	1990	L	no	81268	393	0.483576	373	168
A_elasticus_EG87	A. elasticus Reinw. ex. Blume (sensu Jarrett 1959)	EG87	2014	CHIC	yes	518011	526	0.955077	514	513
A_elasticus_NZ458	A. elasticus Reinw. ex. Blume (sensu Jarrett 1959)	NZ 458	2012	CHIC	yes	243617	501	0.896579	494	489
A_excelsus_EG222	A. excelsus Jarrett	EG 222	2016	CHIC	yes	630806	520	0.939507	509	508
A_excelsus_NZ780	A. excelsus Jarrett	NZ780	2013	CHIC	yes	296536	516	0.937317	507	505
A_fretessii_Burley4171	A. fretessii Teysm. & Binnend. (sensu Jarrett 1960)1	Burley4171	1990	L	no	776390	506	0.856237	496	470
A_fretessii_NZ929	A. fretessii Teysm. & Binnend. (sensu Jarrett 1960)1	NZ929	2013	CHIC	yes	424497	498	0.888913	490	490
A_fretessii_PPI6044	A. fretessii Teysm. & Binnend. (sensu Jarrett 1960)1	PPI6044	1992	F	no	52119	316	0.353725	298	112
A_fretessii_Wenzel811	A. fretessii Teysm. & Binnend. (sensu Jarrett 1960)1	Wenzel811	1920	F	no	217593	447	0.651633	439	189
A_frutescens_EG411	A. frutescens (Becc.) Renner (sensu Zerega et al. 2010)4	EG 411	2016	CHIC	yes	33911	315	0.506941	312	268
A_frutescens_S26230	A. frutescens (Becc.) Renner (sensu Zerega et al. 2010)4	S26230	1966	L	no	920458	468	0.612319	446	231
A_fulvicortex_YQL35	A. fulvicortex Jarrett	YQL35	2012	CHIC	yes	572638	507	0.901211	498	498
A_glaucus_Dunlop5189	A. glaucus Blume	Dunlop5189	1979	L	no	330458	479	0.802329	470	437
A_glaucus_NZ852	A. glaucus Blume	NZ852	2013	CHIC	yes	546473	508	0.894797	500	500
A_gomezianus_ssp_gomezianus_NZ533	A. gomezianus Wall. ex Tréc ssp. gomezianus	NZ533	2012	CHIC	yes	630682	507	0.902593	499	496
A_gomezianus_ssp_zeylanicus_NZ956	A. gomezianus Wall. ex Tréc ssp. zeylanicus Jarrett	NZ956	2013	CHIC	yes	271705	484	0.853278	477	475
A_gongshanensis_HAST137747	A. gongshanensis S.K. Wu ex. C.Y. Wu & S.S. Chang	HAST137747	2005	HAST	no	381849	485	0.826959	472	449
A_heterophyllus_EG98	A. heterophyllus Lam.	EG98	2014	CHIC	yes	636183	506	0.916865	499	499
A_hirsutus_NZ953	A. hirsutus Lam.	NZ953	2013	CHIC	yes	234995	476	0.852483	473	472
A_hirsutus_Saldanha	A. hirsutus Lam.	Saldanha	NA	US	no	566915	502	0.72824	486	245
A_hispidus_NZ258	A. hispidus Jarrett	NZ258	2002	CHIC	yes	137947	467	0.785749	464	427
A_rigidus_ssp_asperulus_WT52	A. rigidus Blume ssp. asperulus	WT52	1995	FTBG	no	64529	385	0.447665	361	112
A_horridus_Beguin1900	A. horridus Jarrett2	Beguin 1900	1920	L	no	82732	242	0.147375	182	45
A_horridus_Hoogland10612	A. horridus Jarrett2	Hoogland10612	1960	BO	no	76264	336	0.340346	311	117
A_hypargyraeus_EG170	A. hypargyraeus Hance ex. Benth.	EG 170	2016	CHIC	yes	779283	500	0.894799	492	491
A_hypargyraeus_Taam2259	A. hypargyraeus Hance ex. Benth.	Taam2259	NA	US	no	3843244	517	0.900389	502	485
A_integer_var_integer_NZ918	A. integer (Thunb.) Merr. var. integer	NZ918	2013	CHIC	yes	277124	496	0.894478	489	486
A_integer_silvestris_MW201	A. integer (Thunb.) Merr. var. silvestris Corner	MW 201	2013	CHIC	yes	480043	498	0.886797	491	490
A_jarrettiae_SAN120933	A. jarrettiae (Kochummen)3	SAN120933	1987	K	no	1858129	274	0.130605	155	44
A_kemando_EG261	A. kemando Miq. (sensu Jarrett 1959)	EG 261	2014	CHIC	yes	421780	508	0.919422	500	499
A_kemando_NZ612	A. kemando Miq. (sensu Jarrett 1959)	NZ612	2013	CHIC	yes	561027	524	0.949767	513	512
A_lacucha_CAS7	A. lacucha Roxb. (sensu Jarrett 1960)	CAS7	2012	CHIC	no	51541	411	0.704067	408	390
A_lacucha_Fujikawa35726	A. lacucha Roxb. (sensu Jarrett 1960)	Fujikawa35726	2006	MO	no	469620	489	0.831513	479	461
A_lacucha_NZ420	A. lacucha Roxb. (sensu Jarrett 1960)	NZ420	2012	CHIC	yes	497386	503	0.899115	494	493
A_lanceifolius_ssp_clementis_NZ739	A. lanceifolius Roxb. ssp. clementis	NZ739	2012	CHIC	yes	422783	511	0.923985	504	502
A_lanceifolius_ssp_lanceifolius_EG2	A. lanceifolius Roxb. ssp. lanceifolius	EG2	2013	CHIC	yes	206036	465	0.807352	461	456
A_limpato_NZ609	A. limpato Miq. (sensu Zerega et al. 2010)5	NZ609	2013	CHIC	yes	567375	492	0.88372	485	484
A_longifolius_ssp_adpressus_EG412	A. longifolius Becc. ssp. adpressus Berg	EG 412	2016	CHIC	yes	520553	493	0.880424	486	484
A_longifolius_ssp_adpressus_Nangkat15511	A. longifolius Becc. ssp. adpressus Berg	Nangkat15511	1994	L	no	142948	382	0.4288	351	143
A_longifolius_ssp_longifolius_SAN110834	A. longifolius Becc. ssp. longifolius	SAN110834	1985	L	no	48753	331	0.361941	314	131
A_lowii_MWL2	A. lowii King	MWL2	2013	CHIC	yes	407030	525	0.951783	515	514
A_maingayi_DeWilde13584	A. maingayi King (sensu Jarrett 1959)6	DeWilde13584	1972	L	no	1094127	517	0.863377	502	461
A_maingayi_NZ257	A. maingayi King (sensu Jarrett 1959)6	NZ257	2002	CHIC	yes	129259	471	0.819934	469	460
A_mariannensis_DD4	A. mariannensis Tréc (sensu Zerega et al. 2005)2	DD4	2000	NTBG*	yes	848002	527	0.957612	514	512
A_mariannensis_NTBG000521.002	A. mariannensis Tréc (sensu Zerega et al. 2005)2	CC5	2000	NTBG*	yes	313798	512	0.929991	503	502
A_melinoxylus_Poilane1218	A. melinoxylus Gagnep.	Poilane 1218	1920	US	no	37160	108	0.0399495	0	0
A_melinoxylus_DDS14222	A. melinoxylus Gagnep.	DDS14222	NA	F	no	493569	481	0.742872	470	311
A_multifidus_PPI3911	A. multifidus Jarrett2	PPI3911	1992	K	no	51182	241	0.15124	159	43
A_nitidus_ssp_griffithii_Krukoff4372	A. nitidus Tréc. ssp. griffithii	YISR20130717024	2013	KUN	no	247542	476	0.708457	465	259
A_nitidus_ssp_borneensis_NZ686	A. nitidus Tréc. Ssp. borneensis	NZ686	2013	CHIC	yes	639409	506	0.899998	498	496
A_nitidus_ssp_griffithii_NZ216	A. nitidus Tréc. ssp. griffithii	NZ216	2002	CHIC	yes	1781972	510	0.903048	501	495
A_nitidus_ssp_humilis_EG258	A. nitidus Tréc. ssp. humilis	EG 258	2016	CHIC	yes	1055534	503	0.903012	495	494
A_nitidus_ssp_humilis_NZ834	A. nitidus Tréc. ssp. humilis	NZ834	2013	CHIC	yes	208284	480	0.84551	475	470
A_nitidus_ssp_lingnanensis_NZ911	A. nitidus Tréc. ssp. lingnanensis	NZ911	2013	CHIC	yes	407727	504	0.899949	495	495
A_nitidus_ssp_lingnanensis_Yip283	A. nitidus Tréc. ssp. lingnanensis	Yip283	1981	L	no	430562	516	0.646546	455	187
A_nitidus_ssp_nitidus_PPI10374	A. nitidus Tréc. ssp. nitidus	PPI10374	1992	F	no	5981508	509	0.829	492	235
A_nobilis_AHJ3283	A. nobilis Thwaites	AHJ3283	NA	US	no	2183097	521	0.923414	511	505
A_nobilis_Kostermans24593	A. nobilis Thwaites	Kostermans24593	1973	L	no	682614	506	0.807336	499	416
A_obtusus_EG248	A. obtusus Jarrett	EG 248	2016	CHIC	yes	927455	523	0.934619	512	510
A_obtusus_NZ729	A. obtusus Jarrett	NZ729	2013	CHIC	yes	371306	517	0.918202	508	503
A_obtusus_S31741	A. obtusus Jarrett	S.31741	1972	L	no	717054	524	0.864427	512	400
A_odoratissimus_EG294	A. odoratissimus Blanco	EG 294	2016	CHIC	yes	244165	485	0.864143	478	476
A_odoratissimus_NZ618	A. odoratissimus Blanco	NZ618	2013	CHIC	yes	309935	499	0.896845	492	490
A_ovatus_Fernando786	A. ovatus Blanco (sensu Jarrett 1960)1	Fernando 786	1988	F	no	636192	497	0.842879	484	461
A_ovatus_NZ202	A. ovatus Blanco (sensu Jarrett 1960)1	NZ202	2000	CHIC	no	19969	166	0.232553	164	89
A_papuana_NZ61	A. papuanus (Becc.) Renner (sensu Zerega et al. 2010)7	NZ61	2000	CHIC	yes	534195	489	0.860732	483	481
A_papuanus_RM45	A. papuanus (Becc.) Renner (sensu Zerega et al. 2010)7	RM 45	2013	MO	yes	191567	451	0.721654	445	344
A_petelotii_DDS14435	A. petelotii Gagnep.	DDS14435	NA	F	no	1235987	495	0.827938	486	453
A_pinnatisectus_Escritor	A. pinnatisectus Merr.2	Escritor	1913	US	no	655188	447	0.532335	425	130
A_pithecogallus_LiJianwu3200	A. pithecogallus C.Y. Wu	LiJianwu3200	2013	KUN	no	566165	494	0.83045	483	421
A_primackii_NZ687	A. primackii Kochummen8	NZ687	2013	CHIC	yes	388447	499	0.895584	490	488
A_primackii_NZ924	A. primackii Kochummen8	NZ924	2013	CHIC	yes	151492	420	0.704898	416	405
A_reticulatus_Meijar10738	A. reticulatus Miq.	Meijar10738	NA	MO	no	23045	39	0.0174713	0	0
A_rigidus_ssp_asperulus_NZ512	A. rigidus Blume ssp. asperulus	NZ 512	2012	CHIC	yes	126816	436	0.772985	435	432
A_rigidus_ssp_asperulus_NZ507	A. rigidus Blume ssp. asperulus	NZ 507	2012	CHIC	yes	344273	506	0.913463	500	498
A_rigidus_ssp_asperulus_NYHN675	A. rigidus Blume ssp. asperulus	NYHN 675	2006	MO	no	136817	454	0.679387	446	331
A_rigidus_ssp_rigidus_EG263	A. rigidus Blume ssp. rigidus	EG 263	2016	CHIC	yes	224917	480	0.861124	475	471
A_rigidus_ssp_rigidus_NZ230	A. rigidus Blume ssp. rigidus	NZ 230	2013	CHIC	yes	466045	508	0.916478	503	502
A_rigidus_ssp_rigidus_NZ728	A. rigidus Blume ssp. rigidus	NZ728	2013	CHIC	yes	701130	521	0.950893	515	515
A_rubrovenius_DAM6810	A. rubrovenius Warb.	DAM6810	NA	F	no	48315	362	0.501309	354	139
A_rubrovenius_JSB84	A. rubrovenius Warb.	JSB84	1987	F	no	1358408	499	0.825831	487	447
A_sarawakensis_Burley1792	A. sarawakensis Jarrett	Burley1792	1988	L	no	1170190	511	0.817255	500	388
A_sarawakensis_S23876	A. sarawakensis Jarrett	S23876	1965	L	no	3196673	517	0.873287	501	420
A_elasticus_EG336	A. elasticus Reinw. ex. Blume (sensu Jarrett 1959)	EG 336	2016	CHIC	yes	424365	514	0.922801	506	502
A_scortechinii_NZ209	A. scortechinii King (sensu Jarrett 1959)3	NZ209	2002	CHIC	yes	541603	524	0.945084	512	512
A_sepicanus_GW1701	A. sepicanus	GW1701	2000	MIN	yes	156346	456	0.81412	454	453
A_sepicanus_WS3A0162	A. sepicanus	WS3A0162	2000	MIN	yes	434391	494	0.879354	489	489
A_sericicarpus_EG237	A. sericicarpus	EG237	2016	CHIC	yes	234543	474	0.838888	466	461
A_sericicarpus_NZ771	A. sericicarpus	NZ771	2013	CHIC	yes	425546	526	0.957485	516	514
A_sericicarpus_Wen10240	A. sericicarpus	Wen 10240	2008	US	yes	275484	506	0.902769	498	492
A_aff_camansi_Havel15445	A. aff. camansi Blanco, (sensu Zerega et al. 2005)2	Havel 15445	1962	BO	no	1150829	66	0.023314	0	0
A_vietnamicus_AveryanovVH1819	A. sp. nov.	Averyanov VH1819	1995	MO	no	263277	471	0.71816	461	241
A_vietnamicus_VH445	A. sp. nov.	Averyanov VH445	1995	MO	no	2485203	524	0.930265	514	501
A_aff_fretessii_AA440	A. sp. nov.	AA440	1992	L	no	30155	228	0.24262	209	79
A_aff_nitidus_ssp_borneensis_EG410	A. sp. nov.	EG 410	2016	CHIC	yes	117384	412	0.696981	409	396
A_aff_treculianus_PPI2741	A. sp. nov.	PPI2741	1991	L	no	322880	465	0.60356	451	186
A_styracifolius_EG176	A. styracifolius Pierre	EG 176	2016	CHIC	yes	279080	475	0.841233	470	469
A_styracifolius_NYHN611	A. styracifolius Pierre	NYHN611	2006	MO	no	863019	438	0.464508	384	192
A_subrotundifolius_Wenzel1576	A. subrotundifolius Elmer	Wenzel1576	1915	F	no	2803100	511	0.859399	499	431
A_sumatranus_AA2766	A. sumatranus Jarrett6	AA2766	2004	L	no	1454061	513	0.899103	505	498
A_tamaran_EG92	A. tamaran Becc.	EG92	2014	CHIC	yes	421388	522	0.943703	510	509
A_teijsmannii_ssp_teijsmannii_NZ946	A. teijsmannii Miq.	NZ946	2013	CHIC	yes	400662	525	0.952092	514	514
A_bergii_RM160	A. sp. nov.	RM 160	2013	MO	yes	274089	512	0.919081	502	496
A_teijsmannii_ssp_subglabrus_BSIP9301	A. teijsmannii Miq. ssp. subglabrus Berg	BSIP9301	1968	L	no	302425	460	0.643608	452	150
A_bergii_Haris26	A. sp. nov.	Haris26	2013	MO	yes	217384	482	0.846279	476	473
A_teijsmannii_ssp_subglabrus_NGF1176	A. teijsmannii Miq. ssp. subglabrus Berg TYPE	NGF1176	1944	CANB	no	62740	380	0.497238	366	142
A_thailandicus_NZ402	A. thailandicus Berg	NZ402	2012	CHIC	yes	241253	474	0.832572	466	465
A_tomentosulus_NZ617	A. tomentosulus Jarrett	NZ617	2013	CHIC	yes	485271	505	0.904732	497	497
A_tonkinensis_CAS8	A. tonkinensis A. Chev. ex. Gagnep.	CAS8	2012	CHIC	no	199576	473	0.835755	468	460
A_tonkinensis_EG174	A. tonkinensis A. Chev. ex. Gagnep.	EG 174	2016	CHIC	yes	397780	485	0.860477	477	476
A_treculianus_Elmer12468	A. treculianus Elmer2	Elmer12468	1910	US	no	87572	402	0.423173	370	139
A_treculianus_Elmer13135	A. treculianus Elmer2	Elmer13135	1911	US	no	75464	395	0.435063	369	126
A_nigrescens_Ramos2107	A. treculianus (A. nigrescens)	Ramos2107	1919	US	no	208128	446	0.578795	431	141
A_ovatifolius_NZ203	A. treculianus (A. ovatifolius)	NZ203	2000	CHIC	yes	1285367	524	0.946086	512	511
A_ovatifolius_Yang13056	A. treculianus (A. ovatifolius)	Yang 13056	2000	MO	no	436649	515	0.913989	505	499
A_vrieseanus_var_refractus_Hoogland4822	A. vrieseanus Miq. var. refractus (Becc.) Jarrett (sensu Jarrett 1960)1	Hoogland4822	1954	L	no	149224	452	0.597314	435	236
A_vrieseanus_var_subsessilis_IslesNGF32281	A. vrieseanus Miq. var. subsessilis Jarrett	IslesNGF32281	1973	L	no	17342	139	0.0764293	0	0
A_vrieseanus_var_papillosus_Kajewski2360	A. vrieseanus Miq. var. papillosus (sensu Jarrett 1960) Jarrett1	Kajewski2360	1930	L	no	64155	304	0.251877	261	87
A_vrieseanus_var_subsessilis_Brass21660	A. vrieseanus Miq. var. subsessilis Jarrett	Brass21660	1953	L	no	1122926	503	0.858165	486	462
A_vrieseanus_var_subsessilis_Hoogland4813	A. vrieseanus Miq. var. subsessilis Jarrett	Hoogland4813	1954	L	no	116289	430	0.561148	413	188
A_vriesianus_var_vrieseanus_GW1229	A. vriesianus Miq. var. vrieseanus	GW1229	2000	MIN	yes	437229	509	0.892153	498	496
A_xanthocarpus_Elmer16247	A. xanthocarpus Teysm. & Binnend.	Elmer16247	1916	F	no	1447221	451	0.536634	416	179
A_xanthocarpus_Yang15648	A. xanthocarpus Teysm. & Binnend.	Yang 15648	2003	MO	no	775966	499	0.875643	490	489
Bagassa_guianensis_GW1677	Bagassa guianensis	GW1677	2000	MIN	yes	544274	333	0.613483	332	332
Batocarpus_amazonicus_Salidas1233	Batocarpus amazonicus (Ducke) Fosberg	Salidas1233	1990	F	no	812353	324	0.578777	321	317
Batocarpus_costaricensis_GW1463	Batocarpus costaricensis Standley & L. O. Williams	GW1463	2000	MIN	yes	1356091	324	0.585634	324	323
Batocarpus_oriniceros_Vasquez27440	Batocarpus orinicensis H. Karst.	Vasquez27440	2001	F	no	1165883	327	0.588784	326	326
Clarisia_biflora_GW1460	Clarisia biflora Ruiz & Pavón	GW 1460	2000	F	yes	96578	313	0.543192	313	311
Clarisia_illicifolia_Carranta6386	Clarisia illicifolia (Sprengel) Lanjouw & Rossberg	Carranta6386	1991	F	no	101964	270	0.307015	256	98
Clarisia_racemosa_Assuncao690	Clarisia racemosa Ruiz & Pavón	Assuncao690	1997	F	no	899551	325	0.580954	323	321
Milicia_excelsa_McPherson16087	Milicia excelsa	McPherson16087	NA	US	no	3463495	331	0.608858	330	328
Morus_notabilis	Morus notabilis**	-	-	-	-	-	333	-	333	-
Sorocea_steinbachii_GW1501	Sorocea steinbachii	GW1501	2000	MIN	yes	773589	331	0.609181	331	331
Streblus_glaber_EG78	Streblus glaber	EG78	2014	CHIC	yes	155226	325	0.591071	325	316
Trophis_montana_Andrianantoanina1023	Trophis montana	Andrianantoanina1023	1996	F	no	329869	328	0.603368	328	328
*NTBG: collected from living accessions at the National Tropical Botanical Garden McBryde or Kahanu Gardens. Codes indicate grid numbers.
**Not assembled using HybPiper, but imported directly for original ortholog search (Gardner et al. 2016) using published genome assembly (He et al. 2013).
1A. dadah in general was included in A. lacucha by Berg et al. (2006), but AA W882 was included in A. glaucus
2A. altilis sensu Berg et al. (2006)
3A. elasticus sensu Berg et al. (2006)
4 Prainea scandens sensu Berg et al. (2006)
5Prainea limpato sensu Berg et al. (2006)
6A. kemando sensu Berg et al. (2006)
7Prainea limpato ssp. papuana sensu Berg et al. (2006)
8A. tomentosulus sensu Berg et al. (2006)
