## Supplemental tables for "Paralogs and off-target sequences improve phylogenetic resolution in a densely-sampled study of the breadfruit genus (*Artocarpus*, Moraceae)": Table S2 - samples per gene.xlsx

### Sheet: counts_para
Table S2. Number of samples per gene alignment in the final filtered dataset. The main 333 genes appear first, followed by paralogs.
gene	exon	non-coding		gene	exon	non-coding		gene	exon	non-coding		gene	exon	non-coding		gene	exon	non-coding
gene001.single	159	148		gene105.p0	157	131		gene209.p0	153	130		gene466.p0	151	130		gene131.e1	113	105
gene002.p0	153	124		gene106.p0	57	49		gene210.p0	151	131		gene470.p0	146	126		gene137.p1	141	123
gene003.p0	160	135		gene107.single	157	139		gene211.e0	144	117		gene476.single	123	101		gene138.e1	91	84
gene004.single	156	119		gene108.single	158	132		gene212.single	154	140		gene477.single	145	130		gene139.e1	126	98
gene005.e0	158	130		gene109.p0	142	134		gene213.single	156	131		gene486.p0	130	119		gene141.p1	133	122
gene006.p0	153	147		gene110.single	154	141		gene214.single	152	133		gene505.p0	78	67		gene145.e1	123	111
gene007.p0	139	125		gene111.single	159	135		gene215.e0	157	147		gene506.single	155	132		gene146.p1	129	113
gene008.single	156	138		gene112.p0	159	131		gene216.single	155	135		gene508.p0	155	148		gene150.e1	108	89
gene009.single	157	133		gene113.single	153	131		gene217.e0	155	127		gene513.single	156	137		gene152.e1	106	98
gene010.p0	127	108		gene114.p0	154	128		gene218.e0	153	136		gene518.p0	146	126		gene154.p1	125	114
gene011.e0	157	141		gene115.p0	150	132		gene219.single	159	122		gene523.p0	131	115		gene156.e1	139	116
gene012.single	153	136		gene116.p0	146	117		gene220.single	151	136		gene542.p0	152	144		gene157.e1	81	65
gene013.single	154	124		gene117.p0	139	125		gene221.p0	134	108		gene577.single	155	131		gene160.e1	134	105
gene014.p0	154	125		gene118.single	156	131		gene222.p0	143	119		gene594.p0	155	136		gene160.e2	120	101
gene015.single	159	138		gene119.single	74	60		gene223.single	157	136		gene601.single	142	130		gene160.e3	124	106
gene016.e0	151	129		gene120.p0	151	124		gene224.e0	155	130		gene610.e0	157	147		gene162.e1	48	41
gene017.single	154	134		gene121.single	157	144		gene225.single	156	144		gene631.single	152	130		gene165.e1	126	107
gene018.p0	153	138		gene122.p0	154	132		gene226.p0	158	132		gene637.p0	136	119		gene166.e1	112	100
gene019.e0	154	119		gene123.e0	159	130		gene227.single	159	136		gene651.single	155	135		gene167.e1	106	93
gene020.single	160	135		gene124.e0	156	143		gene228.p0	158	144		gene660.single	149	124		gene169.p1	136	115
gene021.e0	155	125		gene125.single	155	139		gene229.single	157	136		gene668.p0	88	73		gene178.e1	134	123
gene022.single	152	138		gene126.single	148	130		gene230.single	155	135		gene002.p1	136	113		gene178.p1	136	124
gene023.single	142	122		gene127.single	151	122		gene231.single	156	125		gene005.e1	121	103		gene182.e1	62	53
gene024.p0	133	117		gene128.single	153	134		gene232.p0	125	102		gene006.p1	141	131		gene183.p1	114	95
gene025.p0	151	135		gene129.e0	157	137		gene233.e0	150	131		gene007.p1	103	96		gene185.p1	138	117
gene026.p0	157	134		gene130.p0	152	129		gene234.p0	156	138		gene010.p1	75	63		gene188.p1	146	127
gene027.p0	154	134		gene131.e0	157	139		gene235.single	155	128		gene011.e1	86	71		gene190.e1	105	97
gene028.single	134	122		gene132.single	155	134		gene236.single	157	137		gene011.e2	77	66		gene191.e1	144	124
gene029.e0	152	132		gene133.single	157	131		gene237.p0	150	131		gene014.p1	129	111		gene197.p1	135	113
gene030.e0	158	136		gene134.single	157	145		gene238.e0	158	135		gene016.e1	126	111		gene198.p1	127	106
gene031.p0	158	137		gene135.single	158	137		gene239.e0	146	127		gene019.e1	95	76		gene200.e1	107	90
gene032.e0	158	133		gene136.single	153	125		gene240.e0	144	115		gene021.e1	121	97		gene203.e1	107	93
gene033.single	156	130		gene137.p0	159	139		gene241.p0	143	134		gene021.e2	75	73		gene208.e1	105	95
gene034.p0	142	125		gene138.e0	159	131		gene242.single	146	130		gene024.p1	113	100		gene209.p1	135	121
gene035.e0	158	132		gene139.e0	152	115		gene243.single	156	141		gene025.p1	135	110		gene210.p1	139	121
gene036.single	157	128		gene140.single	157	134		gene244.single	156	143		gene026.p1	86	81		gene211.e1	124	104
gene037.p0	148	128		gene141.p0	148	138		gene245.single	154	143		gene027.p1	141	124		gene211.e2	131	114
gene038.single	156	131		gene142.single	151	126		gene246.single	160	148		gene029.e1	118	99		gene217.e1	128	114
gene039.e0	155	128		gene143.single	158	127		gene247.single	159	145		gene030.e1	92	81		gene218.e1	117	104
gene040.p0	147	128		gene144.single	157	129		gene248.single	151	125		gene031.p1	148	126		gene221.p1	99	81
gene041.p0	146	142		gene145.e0	158	133		gene249.e0	145	133		gene032.e1	128	111		gene222.p1	123	108
gene042.e0	148	133		gene146.p0	153	131		gene250.p0	131	105		gene034.p1	136	117		gene224.e1	83	71
gene043.single	150	130		gene147.single	157	134		gene251.single	147	127		gene035.e1	143	129		gene226.p1	145	118
gene044.e0	156	139		gene148.single	137	124		gene252.p0	142	123		gene037.p1	143	125		gene228.p1	125	92
gene045.p0	152	126		gene149.single	157	126		gene253.single	156	137		gene040.p1	130	114		gene232.p1	96	74
gene046.e0	147	126		gene150.e0	156	121		gene254.e0	157	142		gene041.p1	132	125		gene233.e1	141	123
gene047.single	158	138		gene151.single	155	141		gene255.e0	145	128		gene042.e1	130	122		gene233.e2	139	109
gene048.p0	150	128		gene152.e0	158	132		gene256.p0	157	130		gene044.e1	125	120		gene233.e3	118	85
gene049.single	146	126		gene153.single	155	138		gene257.e0	155	138		gene045.p1	137	112		gene234.p1	144	120
gene050.p0	154	127		gene154.p0	144	131		gene258.single	156	138		gene048.p1	138	121		gene238.e1	75	64
gene051.p0	151	132		gene155.single	153	130		gene259.single	158	140		gene050.p1	137	113		gene240.e1	32	30
gene052.p0	153	129		gene156.e0	150	132		gene260.e0	153	138		gene051.p1	127	108		gene241.p1	123	103
gene053.e0	158	134		gene157.e0	123	107		gene261.single	159	134		gene052.p1	140	118		gene249.e1	75	68
gene054.e0	158	140		gene158.single	158	133		gene262.e0	159	140		gene053.e1	137	124		gene250.p1	100	85
gene055.single	152	122		gene159.single	154	128		gene263.p0	138	125		gene054.e1	72	65		gene252.p1	75	63
gene056.e0	155	144		gene160.e0	154	129		gene264.p0	133	118		gene056.e1	118	93		gene254.e1	117	99
gene057.e0	158	148		gene161.e0	154	123		gene265.single	157	127		gene056.e2	60	56		gene255.e1	71	67
gene058.p0	150	123		gene162.e0	157	130		gene266.single	154	143		gene057.e1	131	115		gene256.p1	142	130
gene059.single	152	135		gene163.single	140	119		gene267.p0	159	142		gene060.e1	108	93		gene260.e1	137	114
gene060.e0	158	134		gene164.single	148	136		gene268.single	159	137		gene062.p1	142	116		gene262.e1	120	110
gene061.single	159	135		gene165.e0	156	144		gene269.e0	157	129		gene065.p1	141	115		gene263.p1	112	100
gene062.p0	159	128		gene166.e0	155	132		gene270.p0.single	156	140		gene066.e1	122	104		gene264.p1	113	89
gene063.single	88	76		gene167.e0	154	116		gene271.e0	156	135		gene066.e2	114	106		gene267.p1	137	126
gene064.e0	137	125		gene168.single	158	151		gene272.single	154	134		gene067.e1	113	94		gene269.e1	128	112
gene065.p0	155	138		gene169.p0	155	135		gene273.p0	150	137		gene067.e2	62	44		gene271.e1	99	95
gene066.e0	155	136		gene170.single	137	127		gene274.e0	155	136		gene067.e3	56	43		gene271.e2	125	106
gene067.e0	144	118		gene171.single	157	133		gene275.single	156	130		gene071.p1	116	102		gene273.p1	134	123
gene068.single	149	131		gene172.e0	150	126		gene276.single	151	132		gene074.p1	81	50		gene273.p2	126	113
gene069.p0	133	109		gene173.single	157	134		gene277.single	160	129		gene077.p1	134	110		gene274.e1	105	92
gene070.single	148	127		gene174.single	153	131		gene278.e0	151	125		gene079.e1	70	54		gene278.e1	132	112
gene071.p0	139	125		gene175.single	153	134		gene279.single	145	125		gene081.e1	91	77		gene282.e1	126	113
gene072.p0	159	133		gene176.single	147	126		gene280.single	160	135		gene081.e2	53	49		gene283.p1	134	118
gene073.single	158	135		gene177.single	148	127		gene281.single	160	134		gene083.p1	142	117		gene284.e1	130	114
gene074.p0	157	145		gene178.p0	153	131		gene282.e0	155	135		gene084.p1	86	66		gene286.e1	135	110
gene075.single	157	131		gene179.single	152	121		gene283.p0	151	127		gene085.p1	127	112		gene287.e1	130	114
gene076.single	155	125		gene180.single	158	128		gene284.e0	158	138		gene086.p1	143	131		gene288.e1	121	107
gene077.p0	156	130		gene181.single	144	123		gene285.single	157	137		gene087.e1	99	90		gene289.e1	114	106
gene078.single	150	133		gene182.e0	144	127		gene286.e0	157	142		gene088.p1	146	130		gene289.p1	144	119
gene079.e0	134	117		gene183.p0	136	120		gene287.e0	156	134		gene089.p1	130	119		gene292.p1	145	128
gene080.single	156	137		gene184.single	158	128		gene288.e0	157	135		gene091.e1	64	52		gene293.p1	135	119
gene081.e0	155	147		gene185.p0	154	132		gene289.p0	159	131		gene091.e2	80	74		gene297.e1	105	90
gene082.p0	156	134		gene186.single	152	135		gene290.p0	139	128		gene092.e1	84	76		gene298.e1	119	106
gene083.p0	159	127		gene187.single	155	141		gene291.p0	128	112		gene092.e2	114	111		gene359.p1	144	116
gene084.p0	122	98		gene188.p0	157	130		gene292.p0	157	133		gene094.p1	116	96		gene374.p1	141	132
gene085.p0	144	118		gene189.single	159	122		gene293.p0	150	130		gene097.p1	130	105		gene376.p1	141	122
gene086.p0	144	129		gene190.e0	150	140		gene294.single	154	130		gene097.p2	143	111		gene408.p1	131	112
gene087.e0	156	135		gene191.e0	156	137		gene295.single	157	130		gene099.p1	133	110		gene427.p1	105	93
gene088.p0	154	140		gene192.single	157	131		gene296.single	157	140		gene101.p1	129	120		gene445.p1	105	96
gene089.p0	151	133		gene193.single	159	133		gene297.e0	155	125		gene102.p1	140	122		gene466.p1	140	120
gene090.single	147	133		gene194.single	152	131		gene298.e0	151	122		gene103.e1	60	59		gene470.p1	134	114
gene091.e0	151	139		gene195.single	158	139		gene299.single	155	139		gene104.p1	103	85		gene486.p1	119	110
gene092.e0	129	105		gene196.single	151	125		gene300.single	158	136		gene105.p1	146	114		gene505.p1	49	38
gene093.single	158	142		gene197.p0	150	115		gene315.p0	157	135		gene106.p1	124	106		gene508.p1	144	125
gene094.p0	140	119		gene198.p0	145	121		gene347.single	154	131		gene109.p1	133	120		gene518.p1	131	115
gene095.single	156	127		gene199.single	138	132		gene359.p0	134	121		gene114.p1	129	117		gene523.p1	145	119
gene096.single	154	136		gene200.e0	153	130		gene374.p0	155	145		gene115.p1	125	116		gene542.p1	139	112
gene097.p0	158	139		gene201.e0	151	139		gene376.p0	152	138		gene116.p1	86	66		gene594.e1	130	121
gene098.single	146	125		gene202.single	153	126		gene399.p0	140	109		gene117.p1	81	64		gene594.p1	138	115
gene099.p0	156	133		gene203.e0	158	132		gene408.p0	118	105		gene120.p1	137	115		gene610.e1	112	103
gene100.single	155	133		gene204.single	157	132		gene415.single	159	125		gene122.p1	132	114		gene637.p1	95	84
gene101.p0	147	134		gene205.single	159	135		gene427.p0	139	122		gene123.e1	131	111		gene668.p1	146	117
gene102.p0	155	135		gene206.single	159	134		gene445.p0	150	138		gene124.e1	77	64
gene103.e0	158	143		gene207.single	159	131		gene448.single	132	116		gene129.e1	129	107
gene104.p0	135	116		gene208.e0	158	136		gene461.single	156	130		gene130.p1	137	110
