## Supplemental tables for "Paralogs and off-target sequences improve phylogenetic resolution in a densely-sampled study of the breadfruit genus (*Artocarpus*, Moraceae)": Table S3 - RF distances.xlsx

### Sheet: Sheet1
Table S3. Robinson-Foulds (RF) distances between all analyses, mean RF distances for each tree, and percent resolution for each tree (% of nodes with >50% bootstrap support).
	exon	exon. codon	exon. noparalogs	exon.codon.noparalogs	supercontig.noparalogs	supercontig	astral.exon.noparalogs	astral.exon.codon.noparalogs	astral.exon	astral.exon.codon	astral.supercontig.noparalogs	astral. supercontig	mean RF all	% resolution
exon	0	4	58	56	56	38	76	74	76	76	80	88	56.8333	90
exon.codon	4	0	58	56	56	38	72	70	72	72	76	84	54.8333	94
exon.noparalogs	58	58	0	2	62	72	86	82	84	84	86	96	64.1667	94
exon.codon.noparalogs	56	56	2	0	64	74	86	82	84	84	86	96	64.1667	94
supercontig.noparalogs	56	56	62	64	0	22	72	70	76	76	66	78	58.1667	94
supercontig	38	38	72	74	22	0	70	68	74	74	68	80	56.5	95
astral.exon.noparalogs	76	72	86	86	72	70	0	12	10	16	26	42	47.3333	84
astral.exon.codon.noparalogs	74	70	82	82	70	68	12	0	14	8	26	44	45.8333	84
astral.exon	76	72	84	84	76	74	10	14	0	6	24	42	46.8333	85
astral.exon.codon	76	72	84	84	76	74	16	8	6	0	26	40	46.8333	88
astral.supercontig.noparalogs	80	76	86	86	66	68	26	26	24	26	0	28	49.3333	96
astral.supercontig	88	84	96	96	78	80	42	44	42	40	28	0	59.8333	97
