## Supplemental tables for "Paralogs and off-target sequences improve phylogenetic resolution in a densely-sampled study of the breadfruit genus (*Artocarpus*, Moraceae)": Table S4 - gene tree support.xlsx

### Sheet: Sheet1
Table S4. Summary of gene tree support for eight analyses, showing the proportion of nodes supported by over 50% of gene trees, the proportion supported by less than 10% of gene trees, and the average gene tree support across all nodes.
tree	nodesover50percent	nodesunder10percent	meansupport
exon.noparalogs.genetreesupport	0.191083	0.388535	0.255796
exon.genetreesupport	0.171975	0.414013	0.234076
supercontig.noparalogs.genetreesupport	0.242038	0.363057	0.28414
supercontig.genetreesupport	0.197452	0.369427	0.257452
astral.exon.noparalogs.genetreesupport	0.191083	0.318471	0.273694
astral.exon.genetreesupport	0.171975	0.33121	0.249809
astral.supercontig.noparalogs.genetreesupport	0.242038	0.324841	0.294713
astral.supercontig.genetreesupport	0.197452	0.33121	0.266688
